# Circulating Clonally Expanded T Cells Reflect Functions of Tumor Infiltrating T Cells

**DOI:** 10.1101/2020.09.30.321240

**Authors:** Liliana Lucca, Pierre-Paul Axisa, Benjamin Lu, Brian Harnett, Shlomit Jessel, Le Zhang, Khadir Raddassi, Lin Zhang, Kelly Olino, James Clune, Meromit Singer, Harriet M. Kluger, David A. Hafler

## Abstract

Understanding the relationship between tumor and peripheral immune environments could allow longitudinal immune monitoring in cancer. Here, we examined whether T cells that share the same TCRαβ and are found in both tumor and blood can be interrogated to gain insight into the ongoing tumor T cell response. Paired transcriptome and TCRαβ repertoire of circulating and tumor-infiltrating T cells were analyzed from matched tumor and blood from patients with metastatic melanoma at the single cell level. We found that in circulating T cells matching clonally expanded tumor-infiltrating T cells (circulating TILs), gene signatures of effector functions, but not terminal exhaustion, reflect those observed in the tumor. In contrast, features of exhaustion are displayed predominantly by T cells present only in tumor. Finally, genes associated with a high degree of blood-tumor TCR sharing were overexpressed in tumor tissue after immunotherapy. These data demonstrate that circulating TILs, identified by TCRs shared with T cells in tumors, have unique transcriptional expression patterns that may have utility for the interrogation of T cell function in cancer immunotherapy.

**Summary:** Combining transcriptomic and TCRαβ repertoire analysis of circulating and tumor-infiltrating CD8 T cells from patients with metastatic melanoma, we identify a blood-based population with effector properties that reflect those of clonally related tumor-resident T cells.
