## Supplementary Table 1 for "Circulating Clonally Expanded T Cells Reflect Functions of Tumor Infiltrating T Cells"

### Sheet: Table.S1.cluster.markers
gene	cluster	pct.1	Delta_pct	p_val_adj
DUSP4	0	0.871	0.281	0
NR4A2		0.885	0.146	0
CTLA4		0.758	0.168	0
RGS2		0.73	0.17	0
LAG3		0.928	0.178	0
TIGIT		0.835	0.19	0
LYST		0.847	0.224	0
BTG2		0.756	0.13	0
PTMS		0.791	0.161	0
HLA-DPA1		0.922	0.134	0
GZMK	1	0.948	0.206	0
CAPG		0.629	0.215	0
ITM2C		0.708	0.207	2.03417e-278
GLIPR2		0.693	0.215	3.64959e-231
AOAH		0.699	0.195	1.70072e-210
GYG1		0.686	0.197	1.43603e-191
SLFN5		0.762	0.183	1.35102e-166
GZMH		0.834	0.167	2.67835e-140
GLUL		0.56	0.173	7.36243e-136
ANXA2		0.683	0.174	1.05658e-101
IL7R	2	0.93	0.437	0
LTB		0.884	0.349	0
SELL		0.787	0.377	0
GPR183		0.73	0.337	0
CCR7		0.73	0.398	0
LINC02273		0.576	0.277	1.40108e-292
SATB1		0.564	0.279	2.21396e-205
LEF1		0.583	0.295	9.08507e-172
RORA		0.58	0.269	8.72351e-169
TCF7		0.539	0.279	5.15812e-117
FGFBP2	3	0.771	0.549	0
GNLY		0.949	0.591	0
FCGR3A		0.734	0.507	0
GLUL		0.798	0.427	0
CISH		0.926	0.622	0
ZNF683		0.922	0.552	0
LINC02384		0.796	0.613	0
TSPAN2		0.733	0.484	0
OSBPL5		0.578	0.468	3.53935e-163
CX3CR1		0.558	0.461	3.4781e-57
HLA-DRA	4	0.9	0.248	0
DRAIC		0.602	0.257	6.47377e-258
GNAI2		0.73	0.274	1.2668e-229
MAP2K2		0.615	0.257	4.19624e-226
TAF10		0.621	0.238	1.0842e-197
ITGAD		0.444	0.242	1.26266e-181
CXCR6		0.717	0.218	2.21817e-173
H1FX		0.651	0.22	7.11819e-160
YPEL3		0.532	0.238	1.34866e-147
ABHD17A		0.563	0.224	7.75028e-143
LAG3	5	0.904	0.135	0
CD27		0.877	0.083	0
PDCD1		0.693	0.14	1.70031e-299
PTMS		0.767	0.12	1.55182e-240
CTSC		0.817	0.118	2.96754e-233
GZMA		0.956	0.109	4.32282e-216
TIGIT		0.771	0.103	3.48044e-214
CCL3		0.622	0.142	2.2692e-208
CCL4		0.916	0.111	9.4623e-174
HLA-DPA1		0.907	0.105	1.51948e-155
LEF1	6	0.856	0.569	0
CCR7		0.829	0.481	0
SELL		0.925	0.503	0
PASK		0.794	0.501	0
PLAC8		0.77	0.512	0
HSPA6		0.83	0.488	0
EGR1		0.844	0.448	0
CD248		0.683	0.494	0
LINC02273		0.754	0.451	0
TCF7		0.77	0.509	2.40545e-280
STMN1	7	0.961	0.645	0
TYMS		0.849	0.686	0
MKI67		0.713	0.566	0
MCM7		0.755	0.509	0
MCM5		0.773	0.468	0
SMC2		0.72	0.464	0
CDT1		0.661	0.505	0
CLSPN		0.622	0.452	0
ZWINT		0.599	0.48	0
PKMYT1		0.497	0.495	0
CCR7	8	0.919	0.567	0
SELL		0.969	0.54	0
LEF1		0.859	0.561	0
TCF7		0.821	0.553	0
IL7R		0.981	0.459	0
PASK		0.83	0.529	0
LDLRAP1		0.786	0.505	0
BACH2		0.722	0.467	0
TMIGD2		0.634	0.501	0
LYPD3		0.726	0.539	0
GNLY	9	0.96	0.569	0
FGFBP2		0.824	0.573	0
GZMH		0.966	0.286	0
LGALS1		0.877	0.324	1.46157e-290
CX3CR1		0.518	0.393	4.7419e-201
S1PR5		0.536	0.374	5.54034e-188
HOPX		0.851	0.31	2.19679e-187
C12orf75		0.799	0.267	2.328e-158
PTGDR		0.571	0.323	3.95332e-149
PRSS23		0.497	0.354	4.22749e-136
CXCL13	10	0.841	0.337	0
GZMB		0.964	0.26	0
PHLDA1		0.769	0.185	9.11486e-250
PTMS		0.841	0.192	3.24699e-247
KIR2DL4		0.609	0.306	3.1194e-228
TNFRSF18		0.576	0.295	1.56344e-221
TIGIT		0.842	0.172	3.13379e-205
LINC01480		0.495	0.276	1.23407e-183
GNLY		0.652	0.245	4.5579e-123
KLRD1		0.784	0.18	2.30779e-116
CCR4	11	0.624	0.405	3.36702e-304
IFNG-AS1		0.652	0.412	3.19767e-298
GZMK		0.969	0.203	3.20037e-215
TXNIP		0.949	0.245	1.81684e-183
IFNGR1		0.697	0.349	1.71059e-152
IL7R		0.832	0.3	1.8827e-135
DKK3		0.551	0.324	3.06951e-125
IGLV2-14		0.486	0.32	2.96113e-80
SELL		0.73	0.287	3.79872e-55
KLRG1		0.697	0.187	1.11883e-27
JUND	12	0.957	0.382	0
TGFB1		0.939	0.472	0
TMEM238		0.612	0.441	1.7598e-278
TAF10		0.82	0.43	7.86462e-257
KLF2		0.905	0.381	6.84385e-240
YPEL3		0.777	0.477	1.60415e-230
MZT2B		0.872	0.381	1.35209e-219
CD81		0.734	0.403	2.26091e-186
HEBP2		0.612	0.388	4.98027e-179
ABHD17A		0.719	0.372	4.10962e-144
CCR7	13	0.87	0.505	8.52834e-303
LEF1		0.854	0.545	1.53245e-266
SELL		0.907	0.466	3.09427e-260
SCML1		0.648	0.445	4.24111e-244
IL7R		0.953	0.421	1.13791e-241
CD55		0.855	0.421	4.38674e-221
MTRNR2L8		0.778	0.404	7.72794e-208
LDLRAP1		0.733	0.441	5.88823e-160
TCF7		0.766	0.486	1.11012e-140
REG4		0.49	0.404	2.30307e-136
GNLY	14	0.815	0.408	1.07361e-129
TIMP1		0.835	0.568	1.7369e-126
TTC38		0.81	0.501	1.40653e-92
GPR65		0.915	0.458	4.52159e-86
KLRC1		0.68	0.438	9.84339e-56
C1orf162		0.707	0.457	4.97244e-48
TYROBP		0.649	0.451	1.25494e-47
SORL1		0.673	0.385	2.61613e-28
PTGDR		0.643	0.389	1.01429e-22
IGLV2-14		0.58	0.412	2.84666e-20
AHNAK	15	0.64	0.092	2.2603e-32
CEP78		0.355	0.151	2.53365e-29
CRIM1		0.365	0.176	2.29771e-28
SLC5A3		0.431	0.098	9.47881e-20
F2R		0.6	0.096	3.1017e-16
GBP4		0.592	0.096	4.91197e-15
PECAM1		0.467	0.096	1.29535e-13
SAMD9L		0.524	0.095	2.67473e-11
PATL2		0.443	0.101	3.32502e-08
CD4		0.31	0.102	5.67786e-07
CCR7	16	0.974	0.602	7.13113e-118
PASK		0.945	0.626	3.79134e-95
SELL		0.985	0.537	3.61367e-93
LEF1		0.923	0.606	2.98834e-87
LDLRAP1		0.863	0.565	9.45062e-61
CD55		0.945	0.505	2.84488e-58
TNFSF8		0.856	0.486	1.32554e-51
TXK		0.793	0.507	5.41826e-49
TCF7		0.841	0.554	8.75611e-37
MYC		0.738	0.491	2.92959e-34
