## Supplementary Table 2 for "Circulating Clonally Expanded T Cells Reflect Functions of Tumor Infiltrating T Cells"

### Sheet: Table.S2
	gene_1	gene_2	Mel-T1_rank	Met-T-2_rank	Mel-T-3_rank	Mel-T-5_rank	Mel-UT-1_rank	Mel-T-10_rank	Mel-T-12_rank	Mel-T1_qval	Met-T-2_qval	Mel-T-3_qval	Mel-T-5_qval	Mel-UT-1_qval	Mel-T-10_qval	Mel-T-12_qval	Rank_avg
	CD74	KLRD1	305	33	63	12	0	578	0	4.30847e-40	0.288939	0.000262151	2.73222e-05	0	1.78284e-14	0	59.0413
	LGALS1	CCL5	135	0	182	9	0	517	1292	2.81245e-22	0	0.0140625	5.98856e-05	0	5.47078e-48	0.112742	65.2028
	HMGB1	CCL5	83	0	412	202	0	350	1356	6.35769e-15	0	0.0412611	0.00341041	0	2.57573e-15	0.126932	139.408
	HMGB1	KLRD1	260	17	4	739	0	565	0	7.06854e-13	0.263951	0.00594437	0.010264	0	1.21558e-13	0	145.753
	CD8A	CD74	356	31	558	0	0	1682	1082	7.84535e-29	0.113869	0.132857	0	0	1.47981e-08	0.0708985	157.541
	CD74	CCL5	286	0	591	239	0	604	1505	2.72131e-36	0	0.0428069	0.000995266	0	9.81754e-14	0.17149	223.209
	HMGB1	CD8A	1025	1	478	0	0	901	1468	6.41866e-10	0.169917	0.124617	0	0	1.37037e-13	0.155017	250.716
	CD99	CCL5	301	0	672	297	0	522	1871	3.81134e-28	0	0.0930248	0.00572876	0	1.14415e-24	0.333698	254.019
	LGALS1	ITGB2	581	0	474	717	0	307	1519	2.74219e-13	0	0.0104955	0.009783	0	1.7145e-34	0.188663	354.402
	CD2	CCL5	211	0	1561	247	0	283	1384	2.27342e-33	0	0.176366	0.00423768	0	1.22242e-26	0.142326	403.835
	HMGB1	CD74	1346	16	1242	233	0	0	1646	7.02802e-09	0.112896	0.144485	0.00376458	0	0	0.246621	405.322
	CD3G	ITGB2	490	0	1341	987	0	1353	1950	6.56262e-14	0	0.153735	0.00847074	0	1.1872e-09	0.386895	563.631
	CD2	LGALS1	1136	0	865	1329	0	267	849	1.56724e-09	0	0.0919334	0.0358151	0	2.82072e-28	0.042514	666.018
	HMGB1	LGALS1	1985	0	1163	440	0	251	1789	1.33765e-07	0	0.140456	0.00142215	0	1.8969e-16	0.294339	717.628
