## Supplementary Table 4 for "Circulating Clonally Expanded T Cells Reflect Functions of Tumor Infiltrating T Cells"

### Sheet: spearman.sharing.coefficients
Correlation with expansion score
gene	Spearman's rho	adj.p.value
GZMH	0.351575	0
CTSW	0.310393	0
HOPX	0.304599	0
GZMB	0.299801	0
NKG7	0.298639	0
KLRD1	0.262642	8.00217601501129e-314
HLA-DRB1	0.24913	4.01219e-281
S100A4	0.242517	7.85892e-266
LGALS1	0.238723	2.87974e-257
KIR2DL4	0.237999	1.19757e-255
CCL4	0.232595	9.4643e-244
ALOX5AP	0.231516	2.06778e-241
CD63	0.22524	4.80585e-228
CCL5	0.223864	3.61365e-225
PRF1	0.223689	8.38267e-225
CCL4L2	0.216679	1.83221e-210
SH3BGRL3	0.214404	6.44655e-206
CLIC1	0.211726	1.24282e-200
HLA-DRA	0.209288	6.96435e-196
GAPDH	0.207272	5.28969e-192
GNLY	0.204951	1.37962e-187
CST7	0.204505	9.62431e-187
GZMA	0.204025	7.71572e-186
GSTP1	0.19357	1.05412e-166
HLA-DPA1	0.192254	2.26387e-164
HCST	0.190654	1.46993e-161
HLA-DRB5	0.1874	6.42682e-156
LSP1	0.182391	1.9465e-147
LINC01871	0.181809	1.80949e-146
MYL6	0.181447	7.2447e-146
PFN1	0.179658	6.49174e-143
HLA-DPB1	0.178809	1.59675e-141
CD99	0.178019	3.09751e-140
HLA-DQA1	0.175536	3.15537e-136
C12orf75	0.175282	8.03502e-136
DRAIC	0.173304	1.12338e-132
FCGR3A	0.171835	2.30271e-130
LAG3	0.170645	1.65163e-128
CD74	0.17027	6.31449e-128
GOLIM4	0.165307	2.40503e-120
ACTB	0.16493	8.87541e-120
MIR155HG	0.159462	1.01598e-111
AFAP1L2	0.157581	5.16305e-109
S100A11	0.15746	7.68414e-109
ITM2A	0.156696	9.4515e-108
CFL1	0.156096	6.70638e-107
CYBA	0.155103	1.68896e-105
APOBEC3G	0.154817	4.26403e-105
PHLDA1	0.154459	1.35083e-104
ANXA1	0.153698	1.56297e-103
BHLHE40	0.152764	3.10199e-102
FASLG	0.152725	3.50254e-102
DUSP1	-0.153677	1.67136e-103
PABPC1	-0.153967	6.59244e-104
SARAF	-0.154331	2.04285e-104
JUN	-0.154616	8.14556e-105
RPS12	-0.156185	5.01266e-107
RPS20	-0.161863	3.18606e-115
MAL	-0.162052	1.67761e-115
RPLP2	-0.162759	1.52009e-116
RPS8	-0.166878	1.01732e-122
EEF1A1	-0.16882	1.09805e-125
RPL9	-0.171878	1.96792e-130
SPINT2	-0.172798	7.05315e-132
HSPA1B	-0.174096	6.24682e-134
MALAT1	-0.175205	1.06596e-135
RPL13	-0.178223	1.4394e-140
RPS2	-0.18127	1.42204e-145
PASK	-0.187653	2.36369e-156
RPL21	-0.18842	1.12206e-157
FOS	-0.188795	2.5252e-158
BTG1	-0.195078	2.14028e-169
JUNB	-0.201505	3.98297e-181
GPR183	-0.203087	4.44785e-184
RPL13A	-0.233437	1.39058e-245
TCF7	-0.238652	4.15211e-257
LTB	-0.240642	1.40387e-261
LEF1	-0.245149	7.3235e-272
DNAJB1	-0.252179	2.483e-288
IL7R	-0.258742	3.49402e-304
SELL	-0.261417	8.88418734010928e-311
CCR7	-0.271079	0
Correlation with sharing score
gene	Spearman's rho	adj.p.value
FGFBP2	0.351412	0
GNLY	0.308179	0
S1PR5	0.29479	0
GZMH	0.273466	0
CX3CR1	0.270825	0
ANXA1	0.270493	0
FCGR3A	0.252852	6.19615e-290
FGR	0.244891	2.87725e-271
C1orf21	0.243132	3.11252e-267
PRSS23	0.238394	1.57447e-256
S100A10	0.225024	1.36648e-227
GZMM	0.223258	6.61328e-224
KLRG1	0.222061	1.99033e-221
PLEK	0.211536	2.92899e-200
EMP3	0.208148	1.10277e-193
CTSW	0.198234	4.17732e-175
MBP	0.195214	1.21571e-169
KLRD1	0.193844	3.42145e-167
AOAH	0.192742	3.10772e-165
LYAR	0.190489	2.84767e-161
HOPX	0.19048	2.95333e-161
ADRB2	0.189704	6.67887e-160
MATK	0.179361	1.9945e-142
KLRF1	0.174053	7.31719e-134
GLUL	0.173621	3.54287e-133
LGALS1	0.173608	3.70407e-133
TYROBP	0.173302	1.13012e-132
ZFP36L2	0.171952	1.50799e-130
CES1	0.17179	2.70721e-130
IGLV2-14	0.171235	1.9922e-129
PTGDR	0.17096	5.34904e-129
TXNIP	0.170669	1.51572e-128
FCRL6	0.169779	3.64696e-127
TGFBR3	0.168652	1.9843e-125
CD300A	0.167945	2.40377e-124
AHNAK	0.165622	8.06553e-121
SAMD3	0.164248	9.30656e-119
S1PR1	0.162419	4.82327e-116
CALM1	0.161964	2.26401e-115
RPL3	0.160906	8.04882e-114
MYBL1	0.156393	2.54573e-107
KLF2	0.155034	2.11143e-105
PIK3R1	0.15354	2.597e-103
SPON2	0.153239	6.80157e-103
FABP5	-0.153731	1.40504e-103
ITGAE	-0.153782	1.19457e-103
CCL3	-0.154961	2.67471e-105
PTMS	-0.155307	8.72188e-106
CXCR6	-0.155938	1.12157e-106
TIGIT	-0.158831	8.28764e-111
PCBP1	-0.168071	1.544e-124
TOX	-0.168557	2.78224e-125
HAVCR2	-0.169718	4.52133e-127
ZFP36L1	-0.172137	7.74074e-131
CTLA4	-0.172264	4.87497e-131
LINC01480	-0.172796	7.09892e-132
RPL12	-0.173931	1.14146e-133
PHLDA1	-0.180833	7.53318e-145
TOX2	-0.183091	1.31218e-148
MIR155HG	-0.184219	1.66522e-150
FOS	-0.188123	3.65832e-157
IFNG	-0.194173	8.87533e-168
MTRNR2L12	-0.197687	4.14191e-174
SIRPG	-0.211404	5.3146e-200
PDCD1	-0.224711	6.16408e-227
CD27	-0.255885	3.16235e-297
CXCL13	-0.303917	0
