## Supplementary Table 5 for "Circulating Clonally Expanded T Cells Reflect Functions of Tumor Infiltrating T Cells"

### Sheet: Sheet1
	Selected exclusive vs shared clonotypes
	Patient	CDR3 ba (amino acid)	CDR3 ba (nucletotide)	Shared/Exclusive	Cells in blood	Cells in tumor
	Mel-T-1	CAASWDGQKLLF-CSVYGTAYEAFF	TGTGCAGCAAGTTGGGATGGCCAGAAGCTGCTCTTT-TGCAGCGTCTACGGGACAGCCTATGAAGCTTTCTTT	tumor exclusive	0	39
		CAVGPVGGFGNVLHC-CASSLRYGLDYGYTF	TGTGCTGTGGGGCCCGTAGGGGGCTTTGGGAATGTGCTGCATTGC-TGTGCCAGCAGCTTGAGGTATGGCCTCGACTATGGCTACACCTTC	shared	63	38
	Mel-T-5	CAVRQIRNYGGSQGNLIF-CASSITSQETLYGYTF	TGTGCTGTGAGGCAGATAAGAAATTATGGAGGAAGCCAAGGAAATCTCATCTTT- TGTGCCAGCAGCATTACGAGTCAGGAGACCCTCTATGGCTACACCTTC	tumor exclusive	0	68
		CAAYDYKLSF-CASANGRTGELFF	TGTGCAGCATACGACTACAAGCTCAGCTTT-TGTGCCAGTGCCAACGGACGGACCGGGGAGCTGTTTTTT	shared	35	68
	Mel-T-10	CAPDQTGANNLFF-CASSQASGNYEQYF	TGTGCCCCCGATCAAACTGGGGCAAACAACCTCTTCTTT-TGTGCCAGCAGCCAAGCTAGCGGGAATTACGAGCAGTACTTC	tumor exclusive	0	140
		CAVIHQSGQLTF-CSIRQEWGTDTQYF	TGTGCTGTCATTCATCAGTCCGGGCAACTGACCTTT-TGCAGTATTAGACAGGAGTGGGGCACAGATACGCAGTATTTT	shared	141	184
	Me-T-12	CAEISNKLIF-CASRGSSERDTQYF	TGTGCAGAGATAAGCAATAAGCTGATTTTT-TGTGCCAGCAGGGGATCCAGTGAGAGGGATACGCAGTATTTT	tumor exclusive	0	56
		CGTEKSARLMF-CASSFLGQGYYTGELFF	TGTGGCACAGAGAAAAGTGCCAGACTCATGTTT-TGTGCCAGCAGTTTCCTCGGACAGGGGTATTACACCGGGGAGCTGTTTTTT	shared	43	53
	Selected tumor exclusive clonotypes with high vs low clonal expansion
	Patient	CDR3 ba (amino acid)	CDR3 ba (nucletotide)	High/Low	Cells in blood	Cells in tumor
	Mel-T-1	CAVGQAGTALIF-CASSPRSGSHNEQFF	TGTGCTGTGGGCCAGGCAGGAACTGCTCTGATCTTT-TGTGCCAGCAGCCCCAGGAGCGGGTCCCACAATGAGCAGTTCTTC	High	0	159
		CAVSGNDMRF-CAISAVGSSYNEQFF	TGTGCCGTGAGCGGCAATGACATGCGCTTT-TGTGCCATCAGTGCGGTCGGGAGCTCCTACAATGAGCAGTTCTTC	Low	0	50
	Mel-T-5	CAASAGTYKYIF-CAISEPGQIYEQYF	TGTGCAGCAAGCGCAGGAACCTACAAATACATCTTT-TGTGCCATCAGTGAACCCGGACAGATCTACGAGCAGTACTTC	High	0	63
		CAYKRDDKIIF-CASSSAYEQYF	TGTGCTTATAAACGAGATGACAAGATCATCTTT-TGTGCCAGCAGCTCCGCCTACGAGCAGTACTTC	Low	0	31
	Mel-T-7	CAAFGGSQGNLIF-CASSLSSYNEQFF	TGTGCAGCATTCGGAGGAAGCCAAGGAAATCTCATCTTT-TGTGCCAGCAGTTTAAGCTCCTACAATGAGCAGTTCTTC	High	0	197
		CAPVSGGGADGLTF-CAISDPNRGIMNTEAFF	TGTGCCCCGGTTTCAGGAGGAGGTGCTGACGGACTCACCTTT-TGTGCCATCAGTGACCCCAACAGGGGGATAATGAACACTGAAGCTTTCTTT	Low	0	33
	Mel-T-10	CAVEPHDYKLSF-CSVEDRVDVRYEQYF	TGTGCTGTGGAGCCTCACGACTACAAGCTCAGCTTT-TGCAGCGTTGAAGATCGGGTGGACGTCCGCTACGAGCAGTACTTC	High	0	154
		CAPGGGSQGNLIF-CSARESGSYEQYF	TGTGCCCCGGGGGGAGGAAGCCAAGGAAATCTCATCTTT-TGCAGTGCTAGAGAGAGTGGCTCCTACGAGCAGTACTTC	Low	0	50
	Mel-T-11	CAVNNNAGNMLTF-CASSPGPGGAAYNEQFF	TGTGCCGTTAATAATAATGCAGGCAACATGCTCACCTTT-TGTGCCAGCAGCCCTGGTCCAGGTGGGGCTGCCTACAATGAGCAGTTCTTC	High	0	100
		CALTFSGGYQKVTF-CASSFQGTGELFF	TGTGCTCTGAGTTATTCCGGGGGTTACCAGAAAGTTACCTTT-TGTGCCAGCAGTTTCCAGGGCACCGGGGAGCTGTTTTTT	Low	0	30
	Me-T-12	CAVLDTSGTYKYIF-CSALEGLEHNEQFF	TGTGCTGTGCTTGATACCTCAGGAACCTACAAATACATCTTT-TGCAGTGCCTTGGAGGGACTGGAACACAATGAGCAGTTCTTC	High	0	152
		CATGNSQGGSEKLVF-CASSLARGTGSDNEQFF	TGTGCTACGGGGAATTCTCAGGGCGGATCTGAAAAGCTGGTCTTT-TGTGCCAGCAGCTTAGCCAGAGGGACAGGGAGTGACAATGAGCAGTTCTTC	Low	0	56
